# Benchmarking UMI-based single cell RNA-sequencing preprocessing workflows

**DOI:** 10.1101/2021.06.17.448895

**Authors:** Yue You, Luyi Tian, Shian Su, Xueyi Dong, Jafar S Jabbari, Peter F Hickey, Matthew E Ritchie

## Abstract

Single-cell RNA sequencing (scRNA-seq) technologies and associated analysis methods have undergone rapid development in recent years. This includes methods for data preprocessing, which assign sequencing reads to genes to create count matrices for downstream analysis. Several packaged preprocessing workflows have been developed that aim to provide users with convenient tools for handling this process. How different preprocessing workflows compare to one another and influence downstream analysis has been less well studied.

Here, we systematically benchmark the performance of 9 end-to-end preprocessing workflows (*Cell Ranger, Optimus, salmon alevin, kallisto bustools, dropSeqPipe, scPipe, zUMIs, celseq2* and *scruff*) using datasets with varying levels of biological complexity generated on the CEL-Seq2 and 10x Chromium platforms. We compare these workflows in terms of their quantification properties directly and their impact on normalization and clustering by evaluating the performance of different method combinations. We find that lowly expressed genes are discordant between workflows and observe that some workflows have systematic biases towards particular classes of genomics features. While the scRNA-seq preprocessing workflows compared varied in their detection and quantification of genes across datasets, after downstream analysis with performant normalization and clustering methods, almost all combinations produced clustering results that agreed well with the known cell type labels that provided the ground truth in our analysis.

In summary, the choice of preprocessing method was found to be less influential than other steps in the scRNA-seq analysis process. Our study comprehensively compares common scRNA-seq preprocessing workflows and summarizes their characteristics to guide workflow users.
