## Supplemental table 1 for "Benchmarking UMI-based single cell RNA-sequencing preprocessing workflows"

### Sheet: Sheet1
	Platform	UMI deduplication	mapping tools	CB detection	cell-level QC	handle multimapping	reference	datasets
Cell Ranger	10X Chromium	base quality, Hamming distance	STAR	base quality, Hamming distance, highest posterior probability that exceeds threshold	cutoff based on percentile of UMI counts, backfround model	keeps most supporting reads	doi: 10.1038/ncomms14049 (2017)	10xv2, 10xv3, 10xstissue
Optimus	10X Chromium	UMI-tools	STAR	base quality, Levenshtein edit distance	emptyDrops, several metrics in sctools	discard	https://github.com/HumanCellAtlas/skylab/tree/master/pipelines/optimus	10xv2, 10xv3, 10xstissue
dropSeqPipe	droplet-based	Hamming distance	STAR	Hamming distance		discard	https://github.com/Hoohm/dropSeqPipe	10xv2, 10xv3, 10xstissue
salmon alevin	droplet-based, plate-based	parsimonious UMI graphs	alevin	find "knee" of cumulative distribution of CB frequencies, edit distance	naïve Bayes classifier	divide, PUG resolution algorithm	doi: 10.1186/s13059-019-1670-y	10xv2, 10xv3, 10xstissue (not not compatible to our CEL-seq2 data sets)
scPipe	droplet-based, plate-based, non-UMI-based	Hamming distance	Rsubread (default)	plate-based: Hamming distance. Droplet-based: enriched barcodes, edit distance	multivariate method (Gaussian mixture model)	similar strategy to featureCounts	doi :10.1371/journal.pcbi.1006361	10xv2, 10xv3, 10xstissue,, RNAmix, simplemix
zUMIs	droplet-based, plate-based, non-UMI-based	base quality, Hamming distance (optional)	STAR (default)	base quality, Hamming distance, cumulative distribution of CB	multivariate method (kth normal distribution)	featureCounts	doi :10.1093/gigascience/giy059	10xv2, 10xv3, 10xstissue, RNAmix, simplemix
kallisto bustools	droplet-based, plate-based	naïve collapsing	kallisto	Hamming distance		discard.	doi: 10.1101/673285	10xv2, 10xv3, 10xstissue, RNAmix, simplemix
celseq2	CEL-Seq2	base quality	Bowtie2	base quality		modified htseq-count	doi: 10.1016/j.celrep.2012.08.003	RNAmix, simplemix
scruff	plate-based	base quality, Hamming distance	Rsubread	base quality, ﻿Hamming distance		featureCounts,the union counting mode of SummarizeOverlaps	doi: 10.1186/s12859-019-2797-2	RNAmix, simplemix
# CB detection methods applied providing a whitelist.				#data sets in grey mean that workflow did not work well with them
# dropSeqPipe was not published, so we are not sure the strategies they applied to analysis
