## Supplemental table 2 for "Benchmarking UMI-based single cell RNA-sequencing preprocessing workflows"

### Sheet: Sheet1
Dataset name	Experimental design	Protocol	GEO number	GSM accession	Reference data structure	Biological noise level	Expected number of cells	Expected number of clusters
RNAmix	mixture of RNA extracted from bulk population	CEL-seq2	GSE118767	GSM3305230		Low	340	7
plate_3cl	single cells from the mixture of three cell lines	CEL-seq2	GSE118767	GSM3336845		Medium	274	3
plate_5cl1	single cells from the mixture of five cell lines	CEL-seq2	GSE118767	GSM3618022		Medium	297	5
plate_5cl2	single cells from the mixture of five cell lines	CEL-seq2	GSE118767	GSM3618023		Medium	307	5
plate_5cl3	single cells from the mixture of five cell lines	CEL-seq2	GSE118767	GSM3618024		Medium	305	5
10xv2_3cl	single cells from the mixture of three cell lines	10X Chromium (v2 chemistry)	GSE111108	GSM3022245		Medium	902	3
10xv2_5cl	single cells from the mixture of five cell lines	10X Chromium (v2 chemistry)	GSE126906	GSM3618014		Medium	3918	5
10xv3_5cl	single cells from the mixture of five cell lines	10X Chromium (v3 chemistry)	GSE154870	GSM4681742		Medium		5
10xv2_tissue1	mouse lung tissue sample	10X Chromium (v2 chemistry)	GSE109774	GSM3040906		High	621	13
10xv2_tissue2	mouse lung tissue sample	10X Chromium (v2 chemistry)	GSE109774	GSM3040907		High	1520	13
